# The *Solanum americanum* pangenome and effectoromics reveal new resistance genes against potato late blight

**DOI:** 10.1101/2022.08.11.503608

**Authors:** Xiao Lin, Yuxin Jia, Robert Heal, Maxim Prokchorchik, Maria Sindalovskaya, Andrea Olave-Achury, Moffat Makechemu, Sebastian Fairhead, Azka Noureen, Jung Heo, Kamil Witek, Matthew Smoker, Jodie Taylor, Ram-Krishna Shrestha, Yoonyoung Lee, Chunzhi Zhang, Soon Ju Park, Kee Hoon Sohn, Sanwen Huang, Jonathan D. G. Jones

## Abstract

Late blight caused by the oomycete pathogen *Phytophthora infestans* continues to cause major worldwide losses in potato and tomato. Most accessions of *Solanum americanum*, a globally distributed, wild Solanaceae plant, are highly resistant to late blight. We generated high-quality reference genomes of four *S. americanum* accessions, re-sequenced 52 accessions, and we defined variation in the NLR immune receptor genes (the *S. americanum* NLRome). We further screened for variation in recognition of ∼315 *P. infestans* RXLR effectors in 52 *S. americanum* accessions. Using these genotypic and phenotypic data, we cloned three novel NLR-encoding genes *Rpi-amr4, Rpi-amr16* and *Rpi-amr17*, and determined their corresponding RXLR effector genes *Avramr4* (*PITG_22825*), *Avramr16* (*PITG_02860*) and *Avramr17* (*PITG_04373*) from *P. infestans*. These genomic resources and methodology will support efforts to convert potato into a “nonhost” of late blight and can be applied to diseases of other crops.
