## Supplementary Table 3 for "The *Solanum americanum* pangenome and effectoromics reveal new resistance genes against potato late blight"

### Sheet: Primers
Table S3. Primers used in this study
Primer name	Seequence (5' -> 3')	Notes	Figure/Table
R22825_sgRNA5p3_F	TGTGGTCTCAATTGCTTCGATTGTAAAATTACCTGTTTTAGAGCTAGAAATAGCAAG	For r22825ko construct
R22825_sgRNA6p4_F	TGTGGTCTCAATTGCTACTGAAAATCCTAATACGGTTTTAGAGCTAGAAATAGCAAG	For r22825ko construct
SP2271c1.7_atgBsaF	GGGGTCTCAAATGGCAGCTTATAGTGCTGTAAT	For R22825 cloning
SP2271c1.7+stopBsaR	CCGGTCTCTAAGCGTGAAGAATCGAACAACTTGTTTAAG	For R22825 cloning
Cas9-intron_F	GGCTTGTTCGGGAATCTGAT	Primer for genotyping the Cas9 gene in knockout lines
Cas9-intron_R	CCTCCATCAATGTACCCTGC	Primer for genotyping the Cas9 gene in knockout lines
R22825ko_genoF1	TCGGTTGATGATTGTTTCAATCTTT	For genotyping the r22825 knockout lines
R22825ko_genoF2	CTTTTTTTCTCAATTGGATCTACCT	For genotyping the r22825 knockout lines
02860_SCAR_30_F	GGGATTGTTGGACAAGATACAAAT	SCAR marker for R02860 mapping
02860_SCAR_30_R	TCAAAATTTGTGTTGTGGTGCAT	SCAR marker for R02860 mapping
02860_SCAR_31_F	CTGATGTTTACTTCTTCCATCCAT	SCAR marker for R02860 mapping
02860_SCAR_31_R	CCTTCATAGTGTGGCTCAAATTAT	SCAR marker for R02860 mapping
02860_SCAR_35_F	CACCTGTCATTACTATCAACTACA	SCAR marker for R02860 mapping
02860_SCAR_35_R	CTTGTCAAAGTCATATGTGTCTGAA	SCAR marker for R02860 mapping
02860_SCAR_36_F	CAGAGCCATTAGTCGGTAAACA	SCAR marker for R02860 mapping
02860_SCAR_36_R	GCCCTAAGAGGTTAAATCCCTAA	SCAR marker for R02860 mapping
02860_SCAR_42_F	GCTGGTTAGAATTATACAAGTATTCT	SCAR marker for R02860 mapping
02860_SCAR_42_R	TATAGTTGTTTCGTTGACTCATACA	SCAR marker for R02860 mapping
04373_2300_S11_F	CAATTTGACTCTCATCCACAAGAA	SCAR marker for R04373 mapping
04373_2300_S11_R	CATTCAGGAATCCGGACAATGTT	SCAR marker for R04373 mapping
04373_2300_S13_F	GACCATTTCACGTAAAAGTAACGTT	SCAR marker for R04373 mapping
04373_2300_S13_R	GTGCGTGTTCTTGAACTTTTGA	SCAR marker for R04373 mapping
04373_2300_S5_F	GAAAACAACTGTCGCTAAGAGAATA	SCAR marker for R04373 mapping
04373_2300_S5_R	TCCAAAGTATCGCACATGAGAGA	SCAR marker for R04373 mapping
04373_2300_S7_F	CGTCTCAGTTCTAGCCATGTT	SCAR marker for R04373 mapping
04373_2300_S7_R	GACTTGTACAGCAGGCAATTT	SCAR marker for R04373 mapping
04373_2300_S16_F	CATTTGTAGGAATGAAAATTTCCGA	SCAR marker for R04373 mapping
04373_2300_S16_R	GTACGCCTGATGATTGGTCTT	SCAR marker for R04373 mapping
c4nlr12_uF	GGCTTAAUATGGAAATTGGCTTAGCAGTTG	For R02860 cloning
c4nlr12_uR	GGTTTAAUTCTGTTGGAGAGCCATTCCTTT	For R02860 cloning
c4nlr13_uF	GGCTTAAUATGGATATTGGCTTAGCAGTTGGT	For R02860 cloning
c4nlr13_uR	GGTTTAAUGAGAGCGCCATTCGTTTTAATC	For R02860 cloning
c4nlr14_uF	GGCTTAAUATGGATATTGGATTGGCAGTTGGT	For R02860 cloning
c4nlr14_uR	GGTTTAAUTGCAGATCACATTCAAGCGACT	For R02860 cloning
c4nlr15_uF	GGCTTAAUATGGAGGTTGGCTTAGCAGTT	For R02860 cloning
c4nlr15_uR	GGTTTAAUTTAAAGGCATTCCTCATCGATCAC	For R02860 cloning
c4nlr16_uF	GGCTTAAUATGGAGGTTGGCTTAGCAGTT	For R02860 cloning
c4nlr16_uR	GGTTTAAUCCTCAGGCAAAGTTGTCAACA	For R02860 cloning
c4nlr17_uF	GGCTTAAUATGGAGGTTGGCTTAGCAGTT	For R02860 cloning
c4nlr17_uR	GGTTTAAUCAGAGGGCCATTCATTTTAATCATT	For R02860 cloning
c4nlr43_uF	GGCTTAAUATGGAGGTTGGCTTAGCAGTTG	For R02860 cloning
c4nlr43_uR	GGTTTAAUACACCATTTCCTCACACTCAAAAT	For R02860 cloning
c18.2_flank_F	CAGAGGAGGACGAAGAAGACT	For R04373 cloning
c18.2_flank_R	CCCATACAATCAGAGTCTCCAAAA	For R04373 cloning
c18.1-flank_F	GGAAGAAGATTTGTGAAGGAGCAA	For R04373 cloning
c18.1-flank_R	GTTACCACAGAAACCTTGTAGCTT	For R04373 cloning
c127_flank_F	CATATTAGAAGTCTTCATCCACATGT	For R04373 cloning
c127_flank_R	GCCTGCCGCTCATGAATTT	For R04373 cloning
c813.1_flank_F	GAGGAAAAAGGAGTCATCTTTAACA	For R04373 cloning
c813.1_flank_R	AGAATCCTTCAACCTAATGGACAGA	For R04373 cloning
c829_flank_F	CATTTTTTGTTACTGTTTGAATGATTGT	For R04373 cloning
c829_flank_R	CCAAAACAATTGTTGGAAATAGCA	For R04373 cloning
c168_flank_F	GTGGTCTGCAAACAACTATACCAA	For R04373 cloning
c168_flank_R	GAGAATCCTTCAACCTAATGGACA	For R04373 cloning
c18.1_stop_uR_new	GGTTTAAUCCTTGTAGCTTGACACTTATTCTAGT	For R04373 cloning
c18.2_stop_uR_new	GGTTTAAUCCCATACAATCAGAGTCTCCAAAA	For R04373 cloning
c127_uF_new	GGCTTAAUATGGCCGATCCTGTAATTGGT	For R04373 cloning
c127_stop_uR_new	GGTTTAAUCATGACCTTGGAACTAGTAACCTAT	For R04373 cloning
SP2300.18.1_uF	ggcttaauATGGCTGATCCTGTAATTGGT	For R04373 cloning
SP2300.18.1_uR	ggtttaauTTAACAATTGATGGCCTGCAC	For R04373 cloning
SP2300.18.2&13.1_uF	ggcttaauATGGCCGATCCTGTAATTGG	For R04373 cloning
SP2300.18.2_uR	ggtttaauCTAATACTTTCTTCCTGCCAGT	For R04373 cloning
SP2300.33.1_uR	ggtttaauGGTTATGGATTTTCATAGTCATAAC	For R04373 cloning
SP2300.33.2_uF	ggcttaauATGGCCGATCCAGTAATTGG	For R04373 cloning
SP2300.33.2_uR	ggtttaauTTAGGATTTGTTCTGAATTACCCT	For R04373 cloning
SP2300.444.1_uF	ggcttaauATGTCTTCAGATGAATATCTTTCTTC	For R04373 cloning
SP2300.444.1_uR	ggtttaauCTACTTCTGGATAAAGAGCTCGA	For R04373 cloning
SP2300.813.1_uR	ggtttaauTCAACCTAATGGACAGATACAC	For R04373 cloning
2300_c813.1_c168_sgRNA1_F	TGTGGTCTCAATTGCTCTGCAGACGAAGACTGATGTTTTAGAGCTAGAAATAGCAAG	For R04373 knockout
2300_c813.1_c168_sgRNA2_F	TGTGGTCTCAATTGGACACCATCAATGTATTAAGTTTTAGAGCTAGAAATAGCAAG	For R04373 knockout
