## Supplementary Table 4 for "The *Solanum americanum* pangenome and effectoromics reveal new resistance genes against potato late blight"

### Sheet: Sheet 1
Line-No	gRNA1- (5’->3’ ) (gRNA-6)	Indel Type	gRNA2-(5->3)(gRNA-5)	Indel type
Wild type	CTACCTTTTGATCCGCGTATTAGGATTTTCAGTAGACTACCCATCTACCG		TAGTTTTTCTTCGATTGTAAAATTACCTGGGAAGATATGGATGATGA
SLJ25574_T0.1	CTACCTTTTGATCCGCGTAATTAGGATTTTCAGTAGACTACCCATCTACCG CTACCTTTTGATCCGCGTA----GATTTTCAGTAGACTACCCATCTACCG	1 bp insertion 4 bp deletion	TAGTTTTTCTTCGATTGTAAAA---CCTGGGAAGATATGGATGATGA	3 bp deletion
SLJ25574_T0.2	CTACCTTTTGATCCGCGTAATTAGGATTTTCAGTAGACTACCCATCTACCG	1 bp insertion
SLJ25574_T0.3	CTACCTTTTGATCCGCGT----GGATTTTCAGTAGACTACCCATCTACCG CTACCTTTTGATCCGCGTA----GATTTTCAGTAGACTACCCATCTACCG	4 bp deletions
SLJ25574_T0.4	CTACCTTTTGATCCGCGTAATTAGGATTTTCAGTAGACTACCCATCTACCG	1 bp insertion
SLJ25574_T0.5	CTACCTTTTGATCCGCGTAATTAGGATTTTCAGTAGACTACCCATCTACCG CTACCTTTTGATCCGCGTA------TTTTCAGTAGACTACCCATCTACCG	1 bp insertion 6 bp deletion
SLJ25574_T0.6	CTACCTTTTGATCCGCGTAATTAGGATTTTCAGTAGACTACCCATCTACCG CTACCTTTTGATCCGCGT-----GATTTTCAGTAGACTACCCATCTACCG	1 bp insertion 5 bp deletion	TAGTTTTTCTTCGATTGTAAA----CCTGGGAAGATATGGATGATGA	4 bp deletions
SLJ25574_T0.7	CTACCTTTTGATCCGCGTAATTAGGATTTTCAGTAGACTACCCATCTACCG CTACCTTTTGATCCGCGT-TTAGGATTTTCAGTAGACTACCCATCTACCG	1 bp insertion 1 bp deletion
SLJ25574_T0.8	CTACCTTTTGATCCGCGTAATTAGGATTTTCAGTAGACTACCCATCTACCG	1 bp insertion
SLJ25574_T0.9	CTACCTTTTGATCCGCGTAATTAGGATTTTCAGTAGACTACCCATCTACCG		TAGTTTTTCTTCGATTGTAAAATTAACCTGGGAAGATATGGATGATGA TAGTTTTTCTTCGATTGTAAAATTAAC-TGGGAAGATATGGATGATGA	1 bp insertion 1 bp deletion
SLJ25574_T0.11	CTACCTTTTGATCCGCGTAATTAGGATTTTCAGTAGACTACCCATCTACCG	1 bp insertion	TAGTTTTTCTTCGATTGTAAAATTAACCTGGGAAGATATGGATGATGA TAGTTTTTCTTCGACTGTAAAATTAACCTGGGAAGATATGGATGATGA	1 bp insertion 1 bp substitution and 1 bp Insertion
SLJ25574_T0.12	CTACCTTTTGATCCGCGTAATTAGGATTTTCAGTAGACTACCCATCTACCG	1 bp insertion
SLJ25574_T0.13	CTACCTTTTGATCCGCGTAATTAGGATTTTCAGTAGACTACCCATCTACCG	1 bp insertion	TAGTTTTTCTTCGATTGTAAA----CCTGGGAAGATATGGATGATGA	4 bp deletion
SLJ25574_T0.14	CTACCTTTTGATCCGCGTAATTAGGATTTTCAGTAGACTACCCATCTACCG	1 bp insertion	TAGTTTTTCTTCGATTGTAAAATTAC-CTGGGAAGATATGGATGATGA	1 bp deletion
SLJ25574_T0.15			TAGTTTTTCTTCGATTGTAAAATTAC-TGGGAAGATATGGATGATGA	1 bp deletion
SLJ25574_T0.16	CTACCTTTTGATCCGCGT-------TTTTCAGTAGACTACCCATCTACCG CTACCTTTTGATCCGCGTATTAGGATGTTCAGTAGACTACCCATCTACCG	7bp deletion, 1bp insertion	TAGTTTTTCTTCGATTGTAAAATTAC-TGGGAAGATATGGATGATGA	1 bp deletion
SLJ25574_T0.18	CTACCTTTTGATCCGCGTATTAGGATGTTCAGTAGACTACCCATCTACCG	1bp Insertion/ large deletion
